# Native size exclusion chromatography-based mass spectrometry (SEC-MS) identifies novel components of the Heat Shock Protein 90-dependent proteome

**DOI:** 10.1101/2022.05.23.492985

**Authors:** Rahul S. Samant, Silvia Batista, Mark Larance, Bugra Ozer, Christopher I. Milton, Isabell Bludau, Laura Biggins, Simon Andrews, Alexia Hervieu, Harvey E. Johnston, Bissan Al-Lazikhani, Angus I. Lamond, Paul A. Clarke, Paul Workman

## Abstract

The molecular chaperone heat shock protein 90 (HSP90) works in concert with co-chaperones to stabilize its client proteins, which include multiple drivers of oncogenesis and malignant progression. Pharmacologic inhibitors of HSP90 have been observed to exert a wide range of effects on the proteome, including depletion of client proteins, induction of heat shock proteins, dissociation of co-chaperones from HSP90, disruption of client protein signaling networks, and recruitment of the protein ubiquitylation and degradation machinery—suggesting widespread remodeling of cellular protein complexes. However, proteomics studies to date have focused on inhibitor-induced changes in total protein levels, often overlooking protein complex alterations. Here, we use size-exclusion chromatography in combination with mass spectrometry (SEC-MS) to characterize the changes in native protein complexes following treatment with the HSP90 inhibitor tanespimycin (17-AAG) in the HT29 colon adenocarcinoma cell line. After confirming the signature cellular response to HSP90 inhibition (e.g., induction of heat shock proteins, decreased total levels of client proteins), we were surprised to find only modest perturbations to the global distribution of protein elution profiles in inhibitor-treated cells. Similarly, co-chaperones that co-eluted with HSP90 displayed no clear difference between control and treated conditions. However, two distinct analysis strategies identified multiple inhibitor-induced changes, including several known components of the HSP90 proteome, as well as numerous proteins and protein complexes with no previous links to HSP90. We present this dataset as a resource for the HSP90, proteostasis, and cancer communities (https://www.bioinformatics.babraham.ac.uk/shiny/HSP90/SEC-MS/), laying the groundwork for future mechanistic and therapeutic studies related to HSP90 pharmacology. Data are available via ProteomeXchange with identifier PXD033459.
