## Supplementary Table S6 for "Native size exclusion chromatography-based mass spectrometry (SEC-MS) identifies novel components of the Heat Shock Protein 90-dependent proteome"

Name	ID	Alt_names	p.val	p.adj	LFC	Significant	Direction	Previously_Identified_DP	Savitski2018	Quadroni2015	Fierro-Monti2013	Voruganti2013	Sharma2012	Wu2012	PicardList_interactor	HSF1_target
AIFM2	Q9BRQ8	FSP1;PRG3;AMID;FLJ14497	0.020595499	0.0016	1.77	TRUE	up	FALSE	NA	NA	NA	NA	FALSE	FALSE	NA	FALSE
AP2S1	P53680	NA	0.009470625	9.37E-05	-1.49	TRUE	down	TRUE	TRUE	FALSE	FALSE	NA	TRUE	FALSE	NA	FALSE
APP	P05067	NA	0.020895059	0.00167	1.05	TRUE	up	TRUE	TRUE	NA	NA	NA	TRUE	TRUE	NA	TRUE
ARHGAP4	P98171	KIAA0131;RGC1;RHOGAP4	0.048849489	0.0242	-1.97	TRUE	down	FALSE	NA	FALSE	FALSE	NA	NA	FALSE	NA	FALSE
BAG3	O95817	NA	1.42E-05	1.94E-13	2.23	TRUE	up	TRUE	NA	NA	FALSE	TRUE	TRUE	TRUE	NA	TRUE
BRAT1	Q6PJG6	C7orf27	0.010990312	1.51E-04	-1.32	TRUE	down	TRUE	TRUE	FALSE	TRUE	NA	TRUE	TRUE	NA	FALSE
CDK1	P06493	CDC2	0.01252561	2.52E-04	-1.06	TRUE	down	TRUE	TRUE	TRUE	TRUE	TRUE	TRUE	TRUE	TRUE	FALSE
CDK5	Q00535	NA	0.025613926	0.00333	-1.08	TRUE	down	TRUE	TRUE	FALSE	TRUE	TRUE	TRUE	TRUE	NA	FALSE
CDK6	Q00534	NA	0.010036693	1.15E-04	-2.11	TRUE	down	TRUE	TRUE	TRUE	TRUE	TRUE	TRUE	TRUE	TRUE	TRUE
CDYL	Q9Y232	NA	0.04630936	0.0209	-2.13	TRUE	down	FALSE	NA	NA	NA	NA	FALSE	NA	NA	FALSE
CHEK1	O14757	CHK1	0.050082378	0.0258	-1.05	TRUE	down	TRUE	TRUE	TRUE	TRUE	NA	FALSE	NA	TRUE	FALSE
CLU	P10909	NA	7.33E-04	4.69E-12	2.59	TRUE	up	FALSE	NA	NA	NA	NA	FALSE	NA	TRUE	TRUE
CNOT10	Q9H9A5	NA	0.062794116	0.0454	-1.52	TRUE	down	TRUE	TRUE	NA	FALSE	NA	FALSE	FALSE	NA	TRUE
CSNK1D	P48730	CK1D	0.050605802	0.0265	-1.7	TRUE	down	TRUE	TRUE	NA	NA	NA	FALSE	TRUE	NA	FALSE
D2HGDH	Q8N465	FLJ42195	0.061795358	0.0437	1.11	TRUE	up	FALSE	NA	NA	NA	NA	NA	NA	NA	TRUE
DNAJA4	Q8WW22	PRO1472;MST104;MSTP104	0.020364478	0.00154	2.82	TRUE	up	TRUE	NA	FALSE	NA	NA	TRUE	TRUE	NA	TRUE
DNAJB4	Q9UDY4	NA	0.026165202	0.00355	1	TRUE	up	TRUE	NA	TRUE	FALSE	FALSE	TRUE	TRUE	NA	TRUE
EEF1AKNMT	Q8N6R0	KIAA0859;METTL13	0.021991689	0.00197	-1.41	TRUE	down	TRUE	TRUE	NA	FALSE	NA	TRUE	TRUE	NA	TRUE
ETFDH	Q16134	MADD	0.045487313	0.0199	1.03	TRUE	up	TRUE	TRUE	FALSE	FALSE	NA	FALSE	FALSE	NA	FALSE
FBXL18	Q96ME1	NA	0.014700064	4.80E-04	-1.27	TRUE	down	TRUE	TRUE	NA	NA	NA	FALSE	TRUE	TRUE	FALSE
FOXO3	O43524	NA	0.031753146	0.00659	-1.04	TRUE	down	FALSE	NA	NA	FALSE	NA	FALSE	NA	NA	TRUE
FSD1	Q9BTV5	NA	0.028302617	0.00454	1.64	TRUE	up	FALSE	NA	FALSE	NA	NA	FALSE	NA	NA	FALSE
FTSJ1	Q9UET6	NA	0.02911711	0.00494	-1.18	TRUE	down	FALSE	NA	FALSE	NA	NA	FALSE	NA	NA	FALSE
HERC4	Q5GLZ8	NA	0.056289742	0.0345	-1.16	TRUE	down	TRUE	TRUE	NA	NA	NA	TRUE	TRUE	TRUE	TRUE
HSPA1A	P0DMV8	NA	1.93E-05	1.94E-13	1.93	TRUE	up	TRUE	NA	TRUE	TRUE	TRUE	TRUE	TRUE	TRUE	TRUE
HSPA6	P17066	NA	0.015389868	5.77E-04	1.76	TRUE	up	TRUE	NA	FALSE	NA	NA	TRUE	TRUE	NA	TRUE
HSPB1	P04792	NA	0.004445132	2.27E-06	1.27	TRUE	up	TRUE	NA	NA	FALSE	NA	TRUE	TRUE	TRUE	TRUE
ID1	P41134	NA	0.026190185	0.00357	-2.09	TRUE	down	TRUE	TRUE	NA	NA	NA	NA	NA	NA	FALSE
IGHMBP2	P38935	NA	0.016453526	7.43E-04	-1.46	TRUE	down	FALSE	NA	NA	NA	NA	NA	NA	NA	TRUE
KHDC4	Q7Z7F0	KIAA0907;BLOM7;SNORA80EHG	0.061946939	0.044	1.56	TRUE	up	TRUE	TRUE	NA	NA	NA	FALSE	NA	NA	FALSE
KIF14	Q15058	KIAA0042	0.01965506	0.00138	1.61	TRUE	up	TRUE	TRUE	FALSE	FALSE	NA	TRUE	TRUE	NA	FALSE
KLHDC3	Q9BQ90	PEAS	0.010960686	1.50E-04	-1.72	TRUE	down	FALSE	NA	NA	NA	NA	FALSE	NA	NA	FALSE
MARK3	P27448	CTAK1;KP78;VIPB;EMK2;PAR1A	0.034655083	0.00867	1.05	TRUE	up	FALSE	NA	NA	FALSE	NA	FALSE	FALSE	NA	FALSE
MDN1	Q9NU22	NA	0.012041286	2.18E-04	-1.14	TRUE	down	TRUE	TRUE	FALSE	TRUE	NA	TRUE	TRUE	NA	FALSE
MIOS	Q9NXC5	FLJ20323	0.053780712	0.0307	1.09	TRUE	up	TRUE	TRUE	NA	NA	NA	FALSE	NA	NA	FALSE
MRPL57	Q9BQC6	HMRP63;MRP63;BMRP63	0.010649951	1.38E-04	1.11	TRUE	up	TRUE	NA	NA	NA	NA	TRUE	NA	NA	FALSE
NAF1	Q96HR8	NA	0.017055936	8.46E-04	-2.31	TRUE	down	TRUE	TRUE	TRUE	NA	FALSE	FALSE	TRUE	NA	FALSE
NCAPG2	Q86XI2	LUZP5	0.003529084	5.84E-07	-1.23	TRUE	down	TRUE	TRUE	FALSE	TRUE	NA	TRUE	NA	NA	FALSE
NDUFB1	O75438	MNLL	0.005429326	6.68E-06	-1.59	TRUE	down	FALSE	NA	NA	FALSE	NA	FALSE	FALSE	NA	FALSE
NEDD8	Q15843	NA	0.032483535	0.00708	-3.6	TRUE	down	TRUE	TRUE	FALSE	NA	FALSE	FALSE	FALSE	NA	FALSE
NTSR1	P30989	NTR1;NTRH;NTR;NTRR	0.055164073	0.0328	1.38	TRUE	up	FALSE	NA	NA	NA	NA	NA	NA	NA	TRUE
NUSAP1	Q9BXS6	NA	0.019056737	0.00125	1.44	TRUE	up	TRUE	NA	NA	TRUE	NA	TRUE	NA	NA	TRUE
OCIAD2	Q56VL3	NA	0.014689416	4.79E-04	-1.78	TRUE	down	TRUE	TRUE	FALSE	FALSE	NA	TRUE	TRUE	NA	FALSE
ODC1	P11926	NA	0.002653863	1.09E-07	1.78	TRUE	up	FALSE	NA	NA	NA	NA	NA	NA	NA	TRUE
OIP5	O43482	NA	0.030719572	0.00591	1.42	TRUE	up	FALSE	NA	NA	NA	NA	NA	NA	NA	FALSE
P4HA2	O15460	MYP25	2.66E-04	1.94E-13	1.68	TRUE	up	FALSE	NA	NA	NA	NA	FALSE	FALSE	NA	TRUE
PANK4	Q9NVE7	NA	0.045959563	0.0205	-1.18	TRUE	down	TRUE	TRUE	NA	NA	FALSE	TRUE	TRUE	NA	TRUE
PRKACB	P22694	NA	0.053802163	0.0308	-2.01	TRUE	down	TRUE	TRUE	FALSE	NA	FALSE	FALSE	TRUE	TRUE	TRUE
PRPF39	Q86UA1	FLJ20666;FLJ11128	0.039203265	0.0127	1.14	TRUE	up	FALSE	NA	NA	NA	NA	FALSE	NA	NA	TRUE
PTPRF	P10586	LAR;BNAH2	0.002375351	5.71E-08	1.66	TRUE	up	TRUE	NA	NA	NA	NA	TRUE	TRUE	NA	FALSE
RAB3D	O95716	RAB16;RAD3D;GOV;D2-2	0.021582993	0.00186	-1.21	TRUE	down	FALSE	NA	NA	FALSE	FALSE	FALSE	FALSE	NA	FALSE
RHOG	P84095	ARHG	0.013996473	3.97E-04	1.85	TRUE	up	TRUE	NA	FALSE	FALSE	TRUE	FALSE	FALSE	NA	FALSE
SCFD2	Q8WU76	FLJ39514;STXBP1L1	0.065208938	0.0495	-1.07	TRUE	down	TRUE	NA	FALSE	FALSE	NA	FALSE	TRUE	NA	TRUE
SENP3	Q9H4L4	NA	0.036909426	0.0105	-1.73	TRUE	down	TRUE	TRUE	NA	NA	NA	FALSE	NA	TRUE	TRUE
SPAST	Q9UBP0	ADPSP;FSP2;KIAA1083;SPG4	0.008528112	6.16E-05	1.71	TRUE	up	TRUE	NA	NA	NA	NA	TRUE	NA	NA	TRUE
SPINDOC	Q9BUA3	C11orf84	0.019662672	0.00139	1.85	TRUE	up	FALSE	NA	NA	NA	NA	FALSE	NA		FALSE
STK38L	Q9Y2H1	NDR2;KIAA0965	0.056149593	0.0343	1.21	TRUE	up	TRUE	NA	NA	FALSE	NA	TRUE	FALSE	TRUE	TRUE
TADA2A	O75478	ADA2A;HADA2;ADA2;KL04P	0.060622694	0.0417	-1.09	TRUE	down	FALSE	NA	NA	NA	NA	NA	NA	TRUE	FALSE
TAP2	Q03519	RING11;PSF2;D6S217E;ABCB3;APT2;ABC18;Y1	0.036101201	0.00982	-1.83	TRUE	down	TRUE	NA	NA	NA	NA	FALSE	TRUE	NA	TRUE
TFDP1	Q14186	DP1;DRTF1;DILC	0.003289294	4.04E-07	-1.29	TRUE	down	FALSE	NA	NA	NA	NA	FALSE	NA	NA	FALSE
THBS1	P07996	NA	0.008214916	5.22E-05	2.91	TRUE	up	TRUE	TRUE	NA	NA	NA	TRUE	NA	NA	TRUE
TIFA	Q96CG3	T2BP;TIFAA;T6BP;MGC20791	0.012694511	2.64E-04	-2.4	TRUE	down	FALSE	NA	NA	NA	NA	FALSE	NA	NA	FALSE
TNFRSF10A	O00220	TRAILR1;DR4;CD261;APO2	0.005700005	8.42E-06	-1.29	TRUE	down	FALSE	NA	NA	NA	NA	FALSE	NA	NA	TRUE
TRAPPC9	Q96Q05	NIBP;KIAA1882;IKBKBBP;TRS120;MRT13;T1;TRAPPC9;IBP	0.033581166	0.00785	1.04	TRUE	up	TRUE	TRUE	FALSE	NA	NA	FALSE	NA	NA	TRUE
TRIM16	O95361	NA	9.60E-06	1.94E-13	3.47	TRUE	up	TRUE	TRUE	NA	NA	NA	TRUE	FALSE	NA	TRUE
TXNL4B	Q9NX01	DLP;DIM2;FLJ20511	0.061162967	0.0426	-1.44	TRUE	down	FALSE	NA	NA	NA	NA	FALSE	FALSE	NA	FALSE
UHRF1BP1L	A0JNW5	NA	0.052255478	0.0287	2.04	TRUE	up	TRUE	TRUE	NA	NA	NA	FALSE	NA	NA	FALSE
VPS51	Q9UID3	FFR;ANG2;C11orf2;C11orf3;ANG3;PCH13	0.027246133	0.00405	-1.11	TRUE	down	TRUE	NA	FALSE	FALSE	NA	FALSE	TRUE	NA	FALSE
WDR45	Q9Y484	WIPI4;NBIA5;WDRX1;JM5;WDRXI4;NBIA4	0.053844934	0.0308	-1.24	TRUE	down	FALSE	NA	NA	NA	NA	NA	NA	NA	TRUE
WDR54	Q9H977	NA	0.005997859	1.06E-05	-1.72	TRUE	down	TRUE	TRUE	NA	FALSE	NA	FALSE	NA	NA	FALSE
WDR6	Q9NNW5	NA	0.028044163	0.00442	-1.18	TRUE	down	TRUE	TRUE	NA	FALSE	NA	TRUE	NA	NA	FALSE
WRAP73	Q9P2S5	WDR8	0.027592784	0.00421	-1.82	TRUE	down	FALSE	NA	NA	NA	NA	NA	NA	NA	FALSE
WWTR1	Q9GZV5	TAZ;DKFZp586I1419	0.035293233	0.00917	1.12	TRUE	up	FALSE	NA	NA	NA	NA	FALSE	NA	NA	FALSE
ZC2HC1A	Q96GY0	C8orf70;FAM164A	0.036818196	0.0104	1.44	TRUE	up	FALSE	NA	NA	NA	NA	NA	FALSE	NA	FALSE
ZFAND2A	Q8N6M9	NA	7.19E-07	1.94E-13	3.13	TRUE	up	FALSE	NA	NA	NA	NA	NA	NA	NA	TRUE
ZNF148	Q9UQR1	HT-BETA;BERF-1;BFCOL1;ZBP-89;ZFP148;PHZ-52;GDACCF;ZBP89	0.009198163	8.39E-05	-1.64	TRUE	down	TRUE	NA	NA	NA	NA	TRUE	NA	NA	TRUE
