## Supplementary Table S10 for "Native size exclusion chromatography-based mass spectrometry (SEC-MS) identifies novel components of the Heat Shock Protein 90-dependent proteome"

Name	Cluster_Number	Cluster_Colour	Node_Count	LFC_F01	LFC_F02	LFC_F03	LFC_F04	LFC_F05	LFC_F06	LFC_F07	LFC_F08	LFC_F09	LFC_F10	LFC_F11	LFC_F12	LFC_F13	LFC_F14	LFC_F15	LFC_F16	LFC_F17	LFC_F18	LFC_F19	LFC_F20	LFC_F21	LFC_F22	LFC_F23	LFC_F24
ACTR3	10	Purple	2	-0.881541646	-1.863994301	0.360148414	-0.082164198	-2.707893313	0.508860812	NA	-3.187730868	1.517661114	0.952582264	0.237980512	-0.137314083	-0.408276198	3.204231635	0.285810744	0.72530235	0.784775573	-0.060405427	NA	NA	NA	NA	0.890126239	0.468104414
AGO2	4	Green Yellow	4	-0.232617148	0.838607177	-1.704038455	-0.43987273	-0.419574303	-1.179703358	-1.4489576	-0.859316501	-1.914823765	-1.070603411	-1.169108975	0.168771452	NA	NA	NA	NA	NA	NA	NA	NA	NA	NA	NA	NA
ANLN	2	Brown	11	0.817126024	0.971544658	0.605831158	0.092378721	NA	2.128716191	1.283322669	1.134869925	0.6757352	0.940415236	0.680787064	0.577979933	0.469988601	1.166283479	0.093714282	0.216776959	0.474598675	0.614506337	0.544473321	0.515044398	0.772380756	1.296823305	0.478201291	1.364618575
ARHGEF16	2	Brown	11	-0.753356494	0.095178957	NA	NA	NA	NA	NA	NA	1.862561551	1.759544361	0.290745378	0.678571661	0.079863028	-0.05792669	-0.466393512	-1.053356483	-1.423734491	1.333658229	-0.557256683	0.778796398	0.419979092	NA	NA	NA
ARPC4-TTLL3	10	Purple	2	0.261097531	0.459726137	0.924427557	-1.506372439	NA	NA	NA	NA	1.008557072	0.605905004	0.599407052	0.020452892	-0.333820934	1.617982654	0.159087777	2.338208074	-4.025585371	NA	0.889605883	1.293163133	0.840219086	-2.126495518	-3.233957173	0.879020096
ATP5F1A	3	Dark Golden Rod	9	-0.24466605	-0.297003357	-0.023239113	0.312533991	0.216406816	0.223956874	0.312291547	-0.190985996	-1.369749279	-1.329391369	-0.683950635	-0.103085654	-0.401478269	-1.417327299	-0.004863461	-0.13130274	-0.315076003	-0.192881136	0.111472956	0.080571107	-0.122520845	0.050832986	-0.126451683	-0.719973124
ATP5F1B	3	Dark Golden Rod	9	-0.372725931	-0.387510389	-0.319371479	-0.059370175	0.050016189	-0.026066497	-0.068067448	-0.563697488	-1.94039689	-1.786221785	-0.649409179	0.018148379	0.068552336	1.133164262	0.562571787	0.170055012	0.781307566	0.015942799	0.294136092	0.800032675	0.480236278	-0.279174824	-0.272381289	-0.430547353
ATP5F1C	3	Dark Golden Rod	9	-0.815029764	-0.437512097	0.218474906	0.190891035	0.330000693	0.360359931	0.565375062	-0.209042737	-1.954040316	-2.241085214	-1.129966888	-0.331302766	NA	NA	NA	NA	NA	NA	0.327533626	NA	-0.425392183	0.196902425	1.33258779	-0.140716911
BAG3	1	Red	12	2.768192034	NA	5.043370933	4.853550064	3.309421916	0.641313208	2.190406076	2.0620546	1.967325553	2.262779853	2.324153301	2.375588429	4.057081382	1.892224514	2.163869271	2.714272024	2.235034298	3.318389655	2.033505399	1.879971381	2.060570865	2.69198662	2.211299633	2.155832613
CARS1	6	Green	3	-0.335939089	0.760805515	0.959165963	1.562311675	2.395645875	NA	2.489223764	1.499143085	0.119578367	0.126851137	0.151085154	0.427444443	0.880611427	NA	NA	NA	0.003820419	NA	0.577209592	NA	0.301801608	NA	NA	NA
CCDC12	9	Medium Blue	3	NA	0.184389905	-0.065955325	NA	NA	NA	NA	NA	NA	NA	-2.018461237	NA	2.775030032	-0.307968593	-0.190630053	-0.371700701	-0.615261394	1.023959219	0.575751825	-0.847376359	NA	0.208947484	NA	NA
CDC123	NA	NA	NA	0.813355221	0.299067079	NA	NA	NA	NA	NA	NA	NA	1.407117183	1.10902103	NA	1.478949765	-1.252217179	-0.887031193	0.342310738	0.36775304	NA	NA	NA	NA	NA	NA	NA
CDC42	2	Brown	11	0.485294789	0.465165583	-0.690864256	-0.082438669	0.27823961	0.914598235	1.159167144	0.861450973	1.437172975	0.140374081	0.694678613	0.364204929	0.799496147	-1.597731111	0.624086275	-0.533331162	-0.051088363	0.10742423	0.15276638	1.224819579	0.776358753	1.642347971	1.233161779	1.408648814
CDK1	2	Brown	11	-0.446388161	-2.324033862	0.117876634	-0.37863281	-0.019665374	1.139387543	-1.473355689	-0.052184709	0.171658781	0.516516555	0.156747969	0.245486265	0.283686743	0.063714879	-0.737939217	-0.152679846	-0.721774812	-1.9653811	-1.323965882	-1.253409247	-0.479251941	0.155067729	-1.872500905	0.353044165
CLU	4	Green Yellow	4	1.891486881	1.391064997	2.08768886	1.715486947	1.635120938	1.598545667	0.919049233	0.977355017	NA	NA	NA	NA	NA	NA	NA	NA	NA	NA	NA	NA	NA	NA	NA	NA
COPA	4	Green Yellow	4	-0.179471121	-0.03981458	0.106437142	0.182734277	0.617894504	0.379396431	0.530585413	-0.195109049	-1.003463197	-0.143816146	-1.766976503	0.730264246	-0.254989916	NA	NA	NA	NA	NA	-1.826866654	-3.586056433	-2.628691377	-1.534394199	0.050463169	-1.271382027
DNAJB1	1	Red	12	1.062127639	1.067827397	0.721059559	1.265722091	1.170033503	1.795608184	1.610000607	1.072425986	1.068576137	1.338297082	1.083599676	0.981085182	1.198044078	1.573582623	1.464124338	0.867219581	0.783602946	0.245559434	0.740899914	0.8450745	0.694182511	0.704483453	0.544642038	0.69011586
DNAJB4	1	Red	12	0.743593022	0.884912678	-0.068204562	NA	NA	1.047653803	NA	2.233273452	1.465553877	1.04340081	1.375181751	NA	NA	1.078674004	0.585773751	0.563920598	1.029445624	0.0253634	1.30524936	0.522827198	0.686259132	0.745536419	0.763144183	0.933064688
DNAJC7	1	Red	12	-0.588643895	-0.086926953	-0.507846119	0.606429235	0.483199998	0.326225418	-0.141960419	0.876274115	-0.155167874	0.272017966	0.686550866	1.200149552	1.214325234	0.279102684	-0.31365185	0.441550744	0.210465889	-0.44402021	-0.038284222	0.078651678	0.188299003	0.042596655	-0.002405888	0.22831592
DST	7	Blue	3	-0.495692883	0.057292094	0.883452802	2.168660916	0.023163857	-0.048750798	1.532243272	-0.344798826	-0.019359393	-0.502389579	0.449976013	-0.706883471	-0.600333074	-1.043959259	0.399833837	0.841292517	-0.453203039	-1.145959473	-1.429723064	-1.318115227	-2.258091545	-1.940183806	-1.652452938	-1.665528499
DYNC1H1	7	Blue	3	-0.349709044	-0.212227955	0.462671306	0.305782954	0.385192293	-0.069162175	-0.13421689	0.447331329	-2.712678599	1.662828671	-1.017537856	NA	NA	NA	NA	NA	NA	NA	-1.387746232	-0.513872205	-1.010555593	-1.645219514	-0.959520024	-0.919406321
EIF4G2	2	Brown	11	-0.462940004	-0.26495049	-0.160481144	-0.027230615	-0.229980039	-0.246657058	0.942824151	1.893201733	0.73157916	0.676941794	2.796299513	-0.231149237	0.033484135	-0.122723451	-0.001376034	-0.080984335	0.222164666	-0.130218053	-0.292696033	-0.282251334	-0.783133809	-0.537233342	-1.22492077	-0.534083566
FAM3C	NA	NA	NA	-0.032735658	0.151203137	-0.606389209	-0.430271287	-0.03560152	-0.232171618	-0.910536364	-0.353392755	0.18751267	-1.830205101	-0.573548611	NA	NA	NA	NA	NA	NA	NA	-2.534786175	-0.001614009	-0.493977613	NA	NA	NA
FDXR	3	Dark Golden Rod	9	0.123493668	0.241335074	0.39966385	NA	NA	NA	NA	NA	NA	NA	NA	NA	NA	NA	NA	-0.092607564	0.825313779	-0.923184729	0.417593952	0.041496248	3.284435868	0.943213356	2.793366017	NA
FH	3	Dark Golden Rod	9	NA	NA	NA	NA	NA	NA	NA	NA	NA	NA	3.829495295	0.169179045	-0.534893853	-0.210103343	0.223725089	-1.46203734	1.308181918	-2.498156929	2.051981063	2.791689533	0.783258062	NA	NA	NA
FKBP4	1	Red	12	-0.336533672	0.100411812	0.348012203	0.54484301	-0.089681742	-0.581529615	0.787388592	1.70787793	1.939755961	1.386945219	0.378975826	0.097914236	-0.313109892	0.225188538	0.24113803	0.22620092	0.255693663	0.252908247	0.144843091	0.180041058	-0.067048532	0.785139453	0.438231555	0.223415331
HSBP1	1	Red	12	NA	NA	NA	NA	NA	NA	NA	NA	NA	NA	NA	0.81908716	2.867021528	0.915814425	-2.403028953	4.473665793	1.112379858	-0.05161519	-0.791825449	-2.145598254	2.27579051	0.730155938	0.492024336	NA
HSPA1A	1	Red	12	1.689369896	1.804727441	1.829219795	1.997633132	1.989219251	2.05492438	2.181453005	2.150139202	1.973438687	2.120900256	2.282963666	1.923154445	1.76407918	1.546386782	1.479516338	1.851520875	2.258147403	1.825384871	1.872082622	1.824041021	1.694095725	2.007020036	1.836472608	1.846500152
HSPB1	1	Red	12	0.948651915	1.137442282	0.692568268	1.060912075	1.257870058	1.428254681	1.855390201	1.745872698	1.671289605	1.444123311	1.565973939	1.805565539	1.55346181	1.80995141	2.196032931	1.690685387	1.146864322	1.070168782	0.544634348	1.043414118	0.86996642	0.973526228	0.874020342	1.442994521
IDH3A	3	Dark Golden Rod	9	0.032941139	0.244514951	0.368828827	0.08958371	0.976937265	1.006063232	-1.342118142	0.399047232	-0.801699844	-1.508080365	-1.26581511	NA	NA	NA	NA	NA	NA	-0.637627989	0.014753332	-0.127054655	0.179366032	0.148661276	0.671534457	0.00795901
IDH3B	3	Dark Golden Rod	9	0.337935394	0.523830277	0.286613051	0.706868125	-0.222925949	-0.89832758	NA	NA	-1.364451598	-1.816277099	-2.258020945	NA	NA	NA	NA	NA	NA	NA	NA	NA	1.484921049	0.814982693	-0.015392398	0.267256845
ISYNA1	5	Green 2	4	-0.11125572	0.820191923	-2.324691396	NA	NA	NA	0.954603875	0.620713664	-0.900533593	-0.752140322	-0.397735188	-0.305594196	-0.764646498	NA	-3.466237758	NA	NA	NA	NA	NA	0.357337691	-0.270328698	-0.114349779	-0.953016987
LIG1	2	Brown	11	-1.169700397	-1.329704481	-0.174117681	0.080856904	0.280737952	0.288546605	2.81080681	1.770750777	0.849604387	0.708710382	0.370475983	0.494478476	0.208543745	0.217987711	-0.382155141	-0.515383801	-0.355266307	0.643063234	0.460607024	NA	-0.922676192	NA	-1.851306678	NA
MT2A	NA	NA	NA	NA	NA	NA	NA	NA	NA	NA	NA	NA	NA	NA	NA	NA	NA	NA	NA	NA	NA	NA	-0.470658576	-1.915802477	1.730782105	-4.598786096	-3.94325284
MTHFD1	3	Dark Golden Rod	9	0.927024	1.396901569	0.620599874	1.451247204	1.563187295	-1.083758145	1.44425467	2.224979796	1.245103637	1.317679137	-0.187533793	-0.789902561	-0.248378216	0.102563143	0.393743979	0.557366003	2.292952902	0.37822916	0.833542048	2.53487703	0.919693221	0.967994724	-0.525186355	-0.25807154
NLN	5	Green 2	4	NA	NA	NA	NA	NA	NA	NA	NA	NA	NA	NA	NA	NA	-3.693226434	-0.090209368	0.164958829	0.477396914	-3.732760901	3.642568698	NA	NA	NA	NA	NA
NOSIP	NA	NA	NA	-0.092492613	-0.367446171	-0.191018698	0.215557699	1.250862345	2.449996829	-0.72464788	3.846367832	-0.774377145	1.551878729	1.286964609	1.310837683	0.586956803	1.67109124	0.910151427	0.960624671	-0.157869806	-0.258120264	0.103984894	0.045786979	-0.091653806	-0.055400001	-0.116084459	0.071092689
NPEPPS	5	Green 2	4	-0.243318878	-1.375742397	-2.14006335	NA	NA	NA	NA	NA	-2.605909857	0.41503276	2.271952394	0.094060124	0.16976765	-0.170254699	-0.032711119	1.188253921	0.664064343	-5.413670259	2.076917031	NA	NA	NA	6.428266095	NA
ODC1	NA	NA	NA	NA	NA	NA	NA	NA	NA	NA	NA	NA	NA	NA	NA	1.826437922	1.886620648	0.489878318	0.534997576	-0.323347069	NA	NA	NA	NA	NA	NA	NA
OSBP	NA	NA	NA	-1.02527549	-0.381076433	-0.39330211	-0.672521144	0.626768917	0.859894734	NA	2.750743034	0.665028815	0.105653767	0.519367361	4.568912603	NA	NA	NA	NA	NA	NA	NA	NA	-1.007986095	-1.151841313	-0.03924584	0.19270866
P4HA2	NA	NA	NA	1.591428945	0.684763216	NA	NA	1.235906348	1.684655873	1.563800932	1.550838222	1.648421091	2.060108705	0.930057069	1.469895081	NA	NA	NA	NA	NA	NA	NA	NA	NA	NA	NA	NA
PBK	2	Brown	11	0.329718756	0.747439568	-1.335106175	0.5126814	-1.637817836	NA	-3.123297278	NA	NA	2.720906342	NA	NA	NA	NA	NA	0.853751267	0.254137722	-0.913811339	0.037631803	0.108310508	0.752878267	-3.194605155	-1.105727492	-0.001570894
PDS5A	2	Brown	11	-0.952973695	-0.666055048	0.866570287	0.944815348	-0.140741864	-0.46147146	0.30038225	2.894264392	-0.130891803	1.16063256	3.121905993	0.162528871	0.697843772	-0.350824718	0.918312766	-1.097304837	-0.840035207	1.305179241	0.267476786	0.558155283	0.357613169	1.589999592	1.118321381	1.4300317
PNP	2	Brown	11	NA	NA	NA	NA	NA	NA	NA	NA	NA	NA	NA	NA	NA	4.132992493	0.242188147	-0.092946018	-0.46096633	-1.670805023	-0.203301034	0.20818333	0.800074247	NA	3.325947041	-1.290876444
PPP1R10	1	Red	12	1.569815385	1.886344497	0.244455124	0.649682441	0.341543503	-0.510552814	-0.283713302	-0.6366783	-0.604309969	-0.689238879	-0.598351923	-0.01358173	-2.946702957	NA	NA	NA	NA	NA	NA	1.339909996	-1.720378417	NA	0.714330003	NA
PRDX5	8	Light Sky Blue	3	NA	NA	NA	NA	NA	NA	-6.269242039	NA	NA	NA	NA	NA	0.497300895	NA	NA	3.340579178	0.07573094	-0.203067373	-0.334842639	0.053203873	0.479160139	0.794034701	0.68321364	0.704436466
PREP	5	Green 2	4	NA	NA	NA	NA	NA	NA	NA	NA	NA	NA	NA	NA	NA	0.611235175	-0.011458825	-0.265531833	0.852387651	-3.328477214	4.037212471	NA	NA	NA	NA	NA
RABGGTA	NA	NA	NA	NA	NA	NA	NA	NA	NA	NA	NA	-1.277918465	-0.177005684	3.131906927	-0.197264652	-0.427186075	0.337953591	NA	NA	NA	NA	NA	NA	0.705721938	NA	NA	NA
RING1	8	Light Sky Blue	3	0.042954332	0.460687584	NA	NA	NA	NA	4.453342765	0.110864476	1.270247238	0.981934651	0.717437911	4.734015141	NA	NA	NA	NA	NA	NA	NA	NA	NA	NA	NA	NA
SARS1	6	Green	3	-1.240218064	-0.129742247	0.272880289	0.87607372	-1.271283667	3.535361904	NA	-1.855336013	2.082118187	1.402405161	-0.129649395	-0.214939522	-7.94E-04	0.231943415	0.34665821	1.598293283	5.123109467	-2.58083022	1.052822776	-2.81947898	0.811304255	-3.300329818	-1.29588528	1.9419115
SERPINH1	1	Red	12	4.148574356	3.166519257	3.361726627	4.932775829	3.476233897	3.557946625	-0.024718827	4.023185261	0.992027961	0.75138162	0.669091914	0.957135644	1.588292571	NA	1.726074166	1.69972241	1.036566281	0.3362676	0.456868692	1.076519345	1.039979617	1.552031078	1.311639321	1.702358425
SLC29A1	2	Brown	11	-0.561570226	3.383558243	-2.609450657	NA	NA	NA	NA	NA	NA	NA	NA	NA	NA	NA	NA	NA	NA	NA	NA	NA	NA	NA	NA	NA
SNRPG	9	Medium Blue	3	-0.029737271	NA	-1.394261816	NA	-1.530407577	0.717310786	0.367231374	0.017511011	-1.797813889	0.601646734	2.722087403	NA	NA	NA	NA	NA	NA	NA	NA	0.116327751	0.827251245	-0.36376472	-1.823428581	0.00708069
SRP54	6	Green	3	-0.206069704	-0.217198333	-0.425315169	-0.215829327	-0.07992444	0.569423632	0.285776787	0.326683964	0.166671773	-0.502578592	0.660127463	NA	NA	NA	NA	NA	0.352883254	-5.701442907	-1.419521012	-2.360094409	-1.157339615	-1.189680983	NA	-1.162925802
SUMO1	8	Light Sky Blue	3	NA	NA	NA	NA	-2.369839664	1.184332741	-1.576906313	-1.048806683	0.340663416	NA	NA	NA	NA	NA	NA	NA	NA	0.736176158	0.412151678	-0.066821892	0.456595356	0.217709701	3.21303073	3.730887299
SUPT16H	2	Brown	11	-0.448803728	-0.344081048	-0.626553611	-0.383814659	-0.548352669	-0.554826984	-0.409892714	-0.074301046	0.223538845	0.263472438	0.461190245	0.775296875	NA	0.727805491	-0.784779163	-0.979117151	0.3245353	NA	-0.237816712	-1.866934539	-2.467970653	0.978064766	-0.927403826	0.606866788
TTC4	1	Red	12	0.085561538	0.201367702	0.038311094	-0.683305793	-0.63420198	1.2920042	1.237033749	1.762779669	1.712981293	1.463725668	1.444808369	0.451192434	-0.260623646	0.163398509	0.222477033	-1.868088467	0.410670848	NA	0.653512482	-0.093684943	-0.347680159	NA	0.251041664	NA
TTLL12	1	Red	12	-0.057855013	-0.168867902	-0.155757725	-0.814084552	-0.218515486	3.124524444	-1.13827277	0.814841049	1.098487981	0.29926286	-0.596804076	-0.254234181	-0.019541659	-0.388268182	0.543981958	0.360506867	-0.189083532	3.120778698	2.624592397	-2.408418534	-1.889110129	0.928709339	-0.298247126	-0.842521721
TUBB3	7	Blue	3	1.461347146	1.432124355	0.992763811	0.50837657	0.828764986	1.977542405	1.290633978	0.269180097	0.441217778	1.016102903	0.228420586	1.974812347	-0.244822949	-0.588578071	-0.557567529	-0.988664068	-0.015461429	3.683106703	NA	0.915660771	NA	NA	-0.245102583	NA
UQCRC2	3	Dark Golden Rod	9	-0.238995591	-0.336838492	-0.103886803	0.046350476	0.028446763	0.134032294	0.146350734	-0.671807967	-1.639799229	NA	NA	NA	NA	NA	NA	NA	NA	NA	-2.117058536	-2.561816107	-0.543566785	NA	NA	-0.670970683
XPO1	4	Green Yellow	4	-0.764928751	-0.502124646	0.059277498	-0.058709396	-0.370646481	0.236600618	-0.52588549	0.40253284	1.319332662	1.508361695	0.412838005	-0.471432377	2.209695674	0.054024664	-0.884673222	0.731907337	8.16E-04	NA	2.045236757	NA	-0.884621735	NA	0.881127881	0.14896293
YJU2	9	Medium Blue	3	NA	NA	NA	NA	NA	NA	NA	NA	1.650774223	NA	NA	2.906010924	0.058149947	-0.808839778	-1.465173696	-1.200935952	NA	NA	-0.306642179	-2.619065857	-1.316160288	NA	NA	NA
